# Minimal overlaps in responses to insecticides between pollinator species

**DOI:** 10.1101/2025.05.19.654787

**Authors:** Alicja Witwicka, Federico López-Osorio, Courtney May, Yeahji Jeong, Yannick Wurm

## Abstract

Insecticides are important for protecting crops from agricultural pests, yet their use inadvertently drives global declines in beneficial insects, including pollinators. Insecticide regulation relies on the assumption that model bee species adequately represent responses to exposure across the diversity of insect taxa, despite over 479 million years of evolutionary divergence and a limited understanding of how exposure effects vary across insect orders. Here, using comparative whole-brain transcriptomics, we show differences in molecular responses to modern insecticides across evolutionary distant pollinator lineages: butterflies, flies, and bees. Within each of the four species studied, different insecticides (sulfoxaflor and clothianidin) triggered broadly similar gene regulatory responses. In surprising contrast, exposure impacts differed sharply among species, with no genes or pathways being consistently affected. Strikingly, we found that sulfoxaflor, approved based on its supposed safety for bees, causes more disruptions in non-bee pollinators than the restricted neonicotinoid clothianidin, revealing a critical blind spot in current assessment protocols. Our findings demonstrate that over large evolutionary timescales, species-level differences can outweigh variations in insecticide chemical structures in shaping the effects of insecticide exposure. These interspecific differences likely reflect distinct physiological and metabolic traits shaped over tens to hundreds of millions of years. Together, our findings highlight the urgent need to reevaluate insecticide safety assessments to incorporate phylogenetic diversity, potentially explaining why regulatory efforts have failed to halt pollinator declines despite stricter testing requirements.

**Significance Statement:** Insecticide regulations are based on a narrow set of test species, overlooking the evolutionary and functional diversity among pollinators. Here, we show that molecular responses to insecticides differ more between species than between chemicals, even when targeting the same neural receptors. Strikingly, an insecticide considered safe for bees caused greater molecular disruption in non-bee pollinators. Our findings challenge current assumptions in pesticide risk assessment and suggest that using surrogate species can misrepresent broader ecological risks. By revealing species-specific vulnerabilities rooted in millions of years of divergent evolution, this study underscores the need for a more inclusive and phylogenetically informed approach to protecting pollinator biodiversity.
