## Supplementary material for "Minimal overlaps in responses to insecticides between pollinator species": Sample Summary

### Sheet: METADATA
NUMBER	SAMPLE_CODE	SPECIES	TREATMENT	TISSUE	SOURCE_COLONY	SAMPLE_NAME	MILION_READS_SEQUENCED	EXPOSURE TIME	ADJUSTMENT TIME	CONCENTRATION
1	FSULF.3_BRAIN	Bombus terrestris	SULFOXAFLOR	BRAIN	THREE	FSULF-3-BRAIN_S24	13.4	12 days	2 days	4.4 PPB
2	FSULF.5_BRAIN	Bombus terrestris	SULFOXAFLOR	BRAIN	FIVE	FSULF-5-BRAIN_S40	15.7	12 days	2 days	4.4 PPB
3	FSULF.4_BRAIN	Bombus terrestris	SULFOXAFLOR	BRAIN	FOUR	FSULF-4-BRAIN_S32	15.3	12 days	2 days	4.4 PPB
4	FSULF.10_BRAIN	Bombus terrestris	SULFOXAFLOR	BRAIN	TEN	FSULF-10-BRAIN_S79	24.8	12 days	2 days	4.4 PPB
5	FSULF.8_BRAIN	Bombus terrestris	SULFOXAFLOR	BRAIN	EIGHT	FSULF-8-BRAIN_S64	18.6	12 days	2 days	4.4 PPB
6	FSULF.9_BRAIN	Bombus terrestris	SULFOXAFLOR	BRAIN	NINE	FSULF-9-BRAIN_S71	18.7	12 days	2 days	4.4 PPB
7	FSULF.6_BRAIN	Bombus terrestris	SULFOXAFLOR	BRAIN	SIX	FSULF-6-BRAIN_S48	21.3	12 days	2 days	4.4 PPB
8	FSULF.7_BRAIN	Bombus terrestris	SULFOXAFLOR	BRAIN	SEVEN	FSULF-7-BRAIN_S56	18	12 days	2 days	4.4 PPB
9	FSULF.1_BRAIN	Bombus terrestris	SULFOXAFLOR	BRAIN	ONE	FSULF-1-BRAIN_S8	16.6	12 days	2 days	4.4 PPB
10	FSULF.2_BRAIN	Bombus terrestris	SULFOXAFLOR	BRAIN	TWO	FSULF-2-BRAIN_S16	14.7	12 days	2 days	4.4 PPB
11	FCONT.3_BRAIN	Bombus terrestris	CONTROL	BRAIN	THREE	FCONT-3-BRAIN_S23	21.7	12 days	2 days	4.4 PPB
12	FCONT.5_BRAIN	Bombus terrestris	CONTROL	BRAIN	FIVE	FCONT-5-BRAIN_S39	13.7	12 days	2 days	4.4 PPB
13	FCONT.4_BRAIN	Bombus terrestris	CONTROL	BRAIN	FOUR	FCONT-4-BRAIN_S31	14.4	12 days	2 days	4.4 PPB
14	FCONT.1_BRAIN	Bombus terrestris	CONTROL	BRAIN	ONE	FCONT-1-BRAIN_S7	15.2	12 days	2 days	4.4 PPB
15	FCONT.6_BRAIN	Bombus terrestris	CONTROL	BRAIN	SIX	FCONT-6-BRAIN_S47	17	12 days	2 days	4.4 PPB
16	FCONT.8_BRAIN	Bombus terrestris	CONTROL	BRAIN	EIGHT	FCONT-8-BRAIN_S63	17.7	12 days	2 days	4.4 PPB
17	FCONT.10_BRAIN	Bombus terrestris	CONTROL	BRAIN	TEN	FCONT-10-BRAIN_S78	19.2	12 days	2 days	4.4 PPB
18	FCONT.2_BRAIN	Bombus terrestris	CONTROL	BRAIN	TWO	FCONT-2-BRAIN_S15	14.7	12 days	2 days	4.4 PPB
19	FCONT.7_BRAIN	Bombus terrestris	CONTROL	BRAIN	SEVEN	FCONT-7-BRAIN_S55	15.4	12 days	2 days	4.4 PPB
20	FCONT.9_BRAIN	Bombus terrestris	CONTROL	BRAIN	NINE	FCONT-9-BRAIN_S70	21.3	12 days	2 days	4.4 PPB
21	FCLOT.1_BRAIN	Bombus terrestris	CLOTHIANIDIN	BRAIN	ONE	FCLOT-1-BRAIN_S6	13.3	12 days	2 days	4.4 PPB
22	FCLOT.7_BRAIN	Bombus terrestris	CLOTHIANIDIN	BRAIN	SEVEN	FCLOT-7-BRAIN_S54	19.4	12 days	2 days	4.4 PPB
23	FCLOT.9_BRAIN	Bombus terrestris	CLOTHIANIDIN	BRAIN	NINE	FCLOT-9-BRAIN_S69	20.7	12 days	2 days	4.4 PPB
24	FCLOT.3_BRAIN	Bombus terrestris	CLOTHIANIDIN	BRAIN	THREE	FCLOT-3-BRAIN_S22	20.3	12 days	2 days	4.4 PPB
25	FCLOT.6_BRAIN	Bombus terrestris	CLOTHIANIDIN	BRAIN	SIX	FCLOT-6-BRAIN_S46	16.9	12 days	2 days	4.4 PPB
26	FCLOT.2_BRAIN	Bombus terrestris	CLOTHIANIDIN	BRAIN	TWO	FCLOT-2-BRAIN_S14	17.1	12 days	2 days	4.4 PPB
27	FCLOT.4_BRAIN	Bombus terrestris	CLOTHIANIDIN	BRAIN	FOUR	FCLOT-4-BRAIN_S30	15.2	12 days	2 days	4.4 PPB
28	FCLOT.5_BRAIN	Bombus terrestris	CLOTHIANIDIN	BRAIN	FIVE	FCLOT-5-BRAIN_S38	18.8	12 days	2 days	4.4 PPB
29	FCLOT.10_BRAIN	Bombus terrestris	CLOTHIANIDIN	BRAIN	TEN	FCLOT-10-BRAIN_S77	19.6	12 days	2 days	4.4 PPB
30	FCLOT.8_BRAIN	Bombus terrestris	CLOTHIANIDIN	BRAIN	EIGHT	FCLOT-8-BRAIN_S62	20.5	12 days	2 days	4.4 PPB
31	5_S.27.7	Lucilia sericata	SULFOXAFLOR	BRAIN	NA	5-S-27-7_S5	37.7247	8 days	1 day	4.4 PPB
32	37_S.19.2	Lucilia sericata	SULFOXAFLOR	BRAIN	NA	37-S-19-2_S33	28.3653	8 days	1 day	4.4 PPB
33	38_S.27.1	Lucilia sericata	SULFOXAFLOR	BRAIN	NA	38-S-27-1_S34	32.1734	8 days	1 day	4.4 PPB
34	2_S.27.6	Lucilia sericata	SULFOXAFLOR	BRAIN	NA	2-S-27-6_S2	35.3456	8 days	1 day	4.4 PPB
35	18_S.27.2	Lucilia sericata	SULFOXAFLOR	BRAIN	NA	18-S-27-2_S14	34.7403	8 days	1 day	4.4 PPB
36	28_S.27.3	Lucilia sericata	SULFOXAFLOR	BRAIN	NA	28-S-27-3_S24	33.3295	8 days	1 day	4.4 PPB
37	36_S.19.1	Lucilia sericata	SULFOXAFLOR	BRAIN	NA	36-S-19-1_S32	34.6695	8 days	1 day	4.4 PPB
38	39_S.27.2	Lucilia sericata	SULFOXAFLOR	BRAIN	NA	39-S-27-2_S35	26.3268	8 days	1 day	4.4 PPB
39	1_S.27.8	Lucilia sericata	SULFOXAFLOR	BRAIN	NA	1-S-27-8_S1	32.773	8 days	1 day	4.4 PPB
40	26_S.27.1	Lucilia sericata	SULFOXAFLOR	BRAIN	NA	26-S-27-1_S22	39.3526	8 days	1 day	4.4 PPB
41	30_CONT1	Lucilia sericata	CONTROL	BRAIN	NA	30-CONT1_S26	30.0007	8 days	1 day	4.4 PPB
42	7_CONT.1	Lucilia sericata	CONTROL	BRAIN	NA	7-CONT-1_S7	30.777	8 days	1 day	4.4 PPB
43	24_CONT4	Lucilia sericata	CONTROL	BRAIN	NA	24-CONT4_S20	33.7719	8 days	1 day	4.4 PPB
44	32_CONT3	Lucilia sericata	CONTROL	BRAIN	NA	32-CONT3_S28	34.4675	8 days	1 day	4.4 PPB
45	10_CONT7	Lucilia sericata	CONTROL	BRAIN	NA	10-CONT7_S10	34.0543	8 days	1 day	4.4 PPB
46	29_CONT3	Lucilia sericata	CONTROL	BRAIN	NA	29-CONT3_S25	32.5122	8 days	1 day	4.4 PPB
47	6_CONT.2	Lucilia sericata	CONTROL	BRAIN	NA	6-CONT-2_S6	35.8743	8 days	1 day	4.4 PPB
48	15_CONT6	Lucilia sericata	CONTROL	BRAIN	NA	15-CONT6_S12	30.6457	8 days	1 day	4.4 PPB
49	21_CONT1	Lucilia sericata	CONTROL	BRAIN	NA	21-CONT1_S17	24.8239	8 days	1 day	4.4 PPB
50	31_CONT2	Lucilia sericata	CONTROL	BRAIN	NA	31-CONT2_S27	30.8507	8 days	1 day	4.4 PPB
51	33_C.19.1	Lucilia sericata	CLOTHIANIDIN	BRAIN	NA	33-C-19-1_S29	30.7089	8 days	1 day	4.4 PPB
52	35_C.19.3	Lucilia sericata	CLOTHIANIDIN	BRAIN	NA	35-C-19-3_S31	35.8174	8 days	1 day	4.4 PPB
53	19_C.27.2	Lucilia sericata	CLOTHIANIDIN	BRAIN	NA	19-C-27-2_S15	28.9755	8 days	1 day	4.4 PPB
54	23_C.27.3	Lucilia sericata	CLOTHIANIDIN	BRAIN	NA	23-C-27-3_S19	31.3696	8 days	1 day	4.4 PPB
55	27_C.27.4	Lucilia sericata	CLOTHIANIDIN	BRAIN	NA	27-C-27-4_S23	39.0603	8 days	1 day	4.4 PPB
56	3_C.27.2	Lucilia sericata	CLOTHIANIDIN	BRAIN	NA	3-C-27-2_S3	35.3456	8 days	1 day	4.4 PPB
57	4_C.27.1	Lucilia sericata	CLOTHIANIDIN	BRAIN	NA	4-C-27-1_S4	37.1638	8 days	1 day	4.4 PPB
58	25_C.27.1	Lucilia sericata	CLOTHIANIDIN	BRAIN	NA	25-C-27-1_S21	33.7719	8 days	1 day	4.4 PPB
59	11_C.27.S	Lucilia sericata	CLOTHIANIDIN	BRAIN	NA	11-C-27-S_S11	27.5863	8 days	1 day	4.4 PPB
60	16_C.19.3	Lucilia sericata	CLOTHIANIDIN	BRAIN	NA	16-C-19-3_S13	34.9222	8 days	1 day	4.4 PPB
61	sulf_9_3_6	Osmia bicornis	SULFOXAFLOR	BRAIN	NA	OB44_S2	17.6	12 days	2 days	4.4 PPB
62	sulf_30_01	Osmia bicornis	SULFOXAFLOR	BRAIN	NA	OB45_S28	20.1	12 days	2 days	4.4 PPB
63	sulf_2_2_6	Osmia bicornis	SULFOXAFLOR	BRAIN	NA	OB46_S41	20.2	12 days	2 days	4.4 PPB
64	sulf_5_1_6	Osmia bicornis	SULFOXAFLOR	BRAIN	NA	OB47_S49	21.5	12 days	2 days	4.4 PPB
65	sulf_3_2_6	Osmia bicornis	SULFOXAFLOR	BRAIN	NA	OB48_S58	20.8	12 days	2 days	4.4 PPB
66	sulf_10_2_6	Osmia bicornis	SULFOXAFLOR	BRAIN	NA	OB54_S6	20.3	12 days	2 days	4.4 PPB
67	sulf_1_1_6	Osmia bicornis	SULFOXAFLOR	BRAIN	NA	OB55_S11	20.2	12 days	2 days	4.4 PPB
68	sulf_8_2_6	Osmia bicornis	SULFOXAFLOR	BRAIN	NA	OB56_S22	23.6	12 days	2 days	4.4 PPB
69	sulf_4_30_5	Osmia bicornis	SULFOXAFLOR	BRAIN	NA	OB57_S29	22.5	12 days	2 days	4.4 PPB
70	sulf_6_2_6	Osmia bicornis	SULFOXAFLOR	BRAIN	NA	OB58_S38	23.6	12 days	2 days	4.4 PPB
71	cont_9_3_6	Osmia bicornis	CONTROL	BRAIN	NA	OB49_S13	21.3	12 days	2 days	4.4 PPB
72	cont_8_31_5	Osmia bicornis	CONTROL	BRAIN	NA	OB50_S17	23	12 days	2 days	4.4 PPB
73	cont_6_2_6	Osmia bicornis	CONTROL	BRAIN	NA	OB51_S25	26.4	12 days	2 days	4.4 PPB
74	cont_2_3_5	Osmia bicornis	CONTROL	BRAIN	NA	OB52_S33	21.7	12 days	2 days	4.4 PPB
75	cont_1_1_6	Osmia bicornis	CONTROL	BRAIN	NA	OB53_S51	18.7	12 days	2 days	4.4 PPB
76	cont_2_31_5	Osmia bicornis	CONTROL	BRAIN	NA	OB59_S7	23.7	12 days	2 days	4.4 PPB
77	cont_5_1_6	Osmia bicornis	CONTROL	BRAIN	NA	OB60_S10	27.1	12 days	2 days	4.4 PPB
78	cont_11_31_5	Osmia bicornis	CONTROL	BRAIN	NA	OB61_S31	24.5	12 days	2 days	4.4 PPB
79	cont_3_23_5	Osmia bicornis	CONTROL	BRAIN	NA	OB62_S45	23.2	12 days	2 days	4.4 PPB
80	cont_10_3_6	Osmia bicornis	CONTROL	BRAIN	NA	OB63_S60	29.2	12 days	2 days	4.4 PPB
81	clot_8_31_5	Osmia bicornis	CLOTHIANIDIN	BRAIN	NA	OB12_S21	21.6	12 days	2 days	4.4 PPB
82	clot_10_1_6	Osmia bicornis	CLOTHIANIDIN	BRAIN	NA	OB13_S32	16.1	12 days	2 days	4.4 PPB
83	clot_1_30_5	Osmia bicornis	CLOTHIANIDIN	BRAIN	NA	OB14_S47	23.6	12 days	2 days	4.4 PPB
84	clot_7_31_5	Osmia bicornis	CLOTHIANIDIN	BRAIN	NA	OB15_S54	25.8	12 days	2 days	4.4 PPB
85	clot_9_1_6	Osmia bicornis	CLOTHIANIDIN	BRAIN	NA	OB18_S36	22.8	12 days	2 days	4.4 PPB
86	clot_6_2_6	Osmia bicornis	CLOTHIANIDIN	BRAIN	NA	OB2_S12	30.8	12 days	2 days	4.4 PPB
87	clot_6_2_6	Osmia bicornis	CLOTHIANIDIN	BRAIN	NA	OB21_S5	24.8	12 days	2 days	4.4 PPB
88	clot_4_2_6	Osmia bicornis	CLOTHIANIDIN	BRAIN	NA	OB22_S37	15.5	12 days	2 days	4.4 PPB
89	clot_5_3_6	Osmia bicornis	CLOTHIANIDIN	BRAIN	NA	OB23_S59	19	12 days	2 days	4.4 PPB
90	clot_10_1_6_2	Osmia bicornis	CLOTHIANIDIN	BRAIN	NA	OB24_S42	18.5	12 days	2 days	4.4 PPB
91	acet_1_3_6	Osmia bicornis	ACETAMIPRID	BRAIN	NA	OB1_S4	16.2	12 days	2 days	4.4 PPB
92	acet_2_3_6	Osmia bicornis	ACETAMIPRID	BRAIN	NA	OB10_S40	21	12 days	2 days	4.4 PPB
93	acet_3_4_6	Osmia bicornis	ACETAMIPRID	BRAIN	NA	OB11_S52	24.2	12 days	2 days	4.4 PPB
94	acet_4_2_5	Osmia bicornis	ACETAMIPRID	BRAIN	NA	OB20_S50	19.2	12 days	2 days	4.4 PPB
95	acet_5_23_5	Osmia bicornis	ACETAMIPRID	BRAIN	NA	OB3_S23	17.6	12 days	2 days	4.4 PPB
96	acet_6_31_5	Osmia bicornis	ACETAMIPRID	BRAIN	NA	OB4_S48	18	12 days	2 days	4.4 PPB
97	acet_7_2_6	Osmia bicornis	ACETAMIPRID	BRAIN	NA	OB6_S19	20.3	12 days	2 days	4.4 PPB
98	acet_8_1_6	Osmia bicornis	ACETAMIPRID	BRAIN	NA	OB7_S30	24.5	12 days	2 days	4.4 PPB
99	acet_9_1_6	Osmia bicornis	ACETAMIPRID	BRAIN	NA	OB8_S39	29.2	12 days	2 days	4.4 PPB
100	acet_10_30_5	Osmia bicornis	ACETAMIPRID	BRAIN	NA	OB9_S55	24.5	12 days	2 days	4.4 PPB
101	vcar_8_SULF	Vanessa cardui	SULFOXAFLOR	BRAIN	NA	AU8-SULF_S8	17.9	12 days	2 days	4.4 PPB
102	vcar_6_SULF	Vanessa cardui	SULFOXAFLOR	BRAIN	NA	AU6-SULF_S6	20.9	12 days	2 days	4.4 PPB
103	vcar_39_SULF	Vanessa cardui	SULFOXAFLOR	BRAIN	NA	AU39-SULF_S39	25.8	12 days	2 days	4.4 PPB
104	vcar_38_SULF	Vanessa cardui	SULFOXAFLOR	BRAIN	NA	AU38-SULF_S38	25.3	12 days	2 days	4.4 PPB
105	vcar_37_SULF	Vanessa cardui	SULFOXAFLOR	BRAIN	NA	AU37-SULF_S37	20.6	12 days	2 days	4.4 PPB
106	vcar_31_SULF	Vanessa cardui	SULFOXAFLOR	BRAIN	NA	AU31-SULF_S31	28.6	12 days	2 days	4.4 PPB
107	vcar_30_SULF	Vanessa cardui	SULFOXAFLOR	BRAIN	NA	AU30-SULF_S30	27.4	12 days	2 days	4.4 PPB
108	vcar_23_SULF	Vanessa cardui	SULFOXAFLOR	BRAIN	NA	AU23-SULF_S23	26.5	12 days	2 days	4.4 PPB
109	vcar_16_SULF	Vanessa cardui	SULFOXAFLOR	BRAIN	NA	AU16-SULF_S16	23.7	12 days	2 days	4.4 PPB
110	vcar_15_SULF	Vanessa cardui	SULFOXAFLOR	BRAIN	NA	AU15-SULF_S15	23.5	12 days	2 days	4.4 PPB
111	vcar_4_CONT	Vanessa cardui	CONTROL	BRAIN	NA	AU4-CONT_S4	23.5	12 days	2 days	4.4 PPB
112	vcar_36_CONT	Vanessa cardui	CONTROL	BRAIN	NA	AU36-CONT_S36	24.3	12 days	2 days	4.4 PPB
113	vcar_34_CONT	Vanessa cardui	CONTROL	BRAIN	NA	AU34-CONT_S34	21.2	12 days	2 days	4.4 PPB
114	vcar_28_CONT	Vanessa cardui	CONTROL	BRAIN	NA	AU28-CONT_S28	26.7	12 days	2 days	4.4 PPB
115	vcar_27_CONT	Vanessa cardui	CONTROL	BRAIN	NA	AU27-CONT_S27	24.2	12 days	2 days	4.4 PPB
116	vcar_20_CONT	Vanessa cardui	CONTROL	BRAIN	NA	AU20-CONT_S20	21.7	12 days	2 days	4.4 PPB
117	vcar_19_CONT	Vanessa cardui	CONTROL	BRAIN	NA	AU19-CONT_S19	25.8	12 days	2 days	4.4 PPB
118	vcar_14_CONT	Vanessa cardui	CONTROL	BRAIN	NA	AU14-CONT_S14	32.8	12 days	2 days	4.4 PPB
119	vcar_13_CONT	Vanessa cardui	CONTROL	BRAIN	NA	AU13-CONT_S13	21.8	12 days	2 days	4.4 PPB
120	vcar_12_CONT	Vanessa cardui	CONTROL	BRAIN	NA	AU12-CONT_S12	18.8	12 days	2 days	4.4 PPB
121	vcar_33_CLOT	Vanessa cardui	CLOTHIANIDIN	BRAIN	NA	AU33-CLOT_S33	28.2	12 days	2 days	4.4 PPB
122	vcar_32_CLOT	Vanessa cardui	CLOTHIANIDIN	BRAIN	NA	AU32-CLOT_S32	26.2	12 days	2 days	4.4 PPB
123	vcar_3_CLOT	Vanessa cardui	CLOTHIANIDIN	BRAIN	NA	AU3-CLOT_S3	21.4	12 days	2 days	4.4 PPB
124	vcar_25_CLOT	Vanessa cardui	CLOTHIANIDIN	BRAIN	NA	AU25-CLOT_S25	28	12 days	2 days	4.4 PPB
125	vcar_24_CLOT	Vanessa cardui	CLOTHIANIDIN	BRAIN	NA	AU24-CLOT_S24	27.3	12 days	2 days	4.4 PPB
126	vcar_2_CLOT	Vanessa cardui	CLOTHIANIDIN	BRAIN	NA	AU2-CLOT_S2	25.3	12 days	2 days	4.4 PPB
127	vcar_18_CLOT	Vanessa cardui	CLOTHIANIDIN	BRAIN	NA	AU18-CLOT_S18	20.8	12 days	2 days	4.4 PPB
128	vcar_17_CLOT	Vanessa cardui	CLOTHIANIDIN	BRAIN	NA	AU17-CLOT_S17	27	12 days	2 days	4.4 PPB
129	vcar_11_CLOT	Vanessa cardui	CLOTHIANIDIN	BRAIN	NA	AU11-CLOT_S11	23.3	12 days	2 days	4.4 PPB
130	vcar_10_CLOT	Vanessa cardui	CLOTHIANIDIN	BRAIN	NA	AU10-CLOT_S10	20.6	12 days	2 days	4.4 PPB
